# Genomic analyses of glycine decarboxylase neurogenic mutations, yield a large scale prediction model for prenatal disease

**DOI:** 10.1101/2020.07.28.225292

**Authors:** Joseph D. Farris, Md. Suhail Alam, Arpitha MysoreRajashekara, Kasturi Haldar

## Abstract

Glycine decarboxylase (GLDC) is a mitochondrial protein, hundreds of mutations in which cause a neurometabolic disorder Non-ketotic Hyperglycinemia (NKH), associated with elevation of plasma glycine. But why a mutation induces severe or attenuated neurological disease is poorly understood. We combined a human multiparametric mutation scale that separates severe from attenuated clinical, neurological disease, with new *in silico* tools to assess 238 of 255 NKH mutations in murine GLDC. We unified novel murine and human genome level-analyses across a linear scale of neurological severity, with *in vivo* evidence from mice engineered with a top-ranking attenuated mutation and another mutation >10 times more pathogenic and integrated the data in a model of pre- and post-natal disease outcomes, relevant for over a hundred major and minor neurogenic mutations. Our findings suggest that highly severe neurogenic mutations predict fatal, prenatal disease that can be remedied by metabolic supplementation of dams, in absence of amelioration of persistent and age-dependent elevation of plasma glycine.
