## Supplemental Table 1 for "Genomic analyses of glycine decarboxylase neurogenic mutations, yield a large scale prediction model for prenatal disease"

### Sheet: Sheet1
Human Mutation	Mouse Mutation	Mouse ddG	Mouse MMS	Mouse WMMS	Human WMMS	mWMMS = hWMMS?
D36H	D36H	*	2	2.99993	2.99993	yes		*: residue, while conserved from human to mouse, not captured in the homology model
S37N	S37N	*	0	-5.11225	-5.11225	yes		N/A: residue not conserved from human to mouse
G48W	G53W	*	2	1.55894	1.55894	yes
R59T	R64T	1.57	3	-2.47322	-3.38487	no
P70R	P75R	6.49	5	-4.41189	-4.41189	yes
L79P	L84P	-1.2	4	6.37917	5.46752	no
L82S	L87S	-2.01	4	-1.0717	-1.0717	yes
L82W	L87W	-0.54	3	4.50602	4.50602	yes
D88N	D93N	0.19	1	-1.80123	-1.80123	yes
L90F	L95F	-2.18	4	4.63188	4.63188	yes
P110H	P115H	-2.36	6	4.89132	4.89132	yes
S132L	S137L	3.12	4	-7.76594	-5.39157	no
S132W	S137W	2.45	4	-1.32647	1.0479	no
G135A	G140A	-2.81	2	-0.951191	-0.951191	yes
Y138D	Y143D	1.91	5	6.32913	6.32913	yes
Y138F	Y143F	-2.99	3	-3.64771	-2.73606	no
T146K	T151K	-5.94	5	-1.0105	-1.0105	no
N150T	N155T	-2.46	4	0.235787	0.235787	yes
G156R	G161R	-0.67	4	0.203891	-0.707761	no
Y161C	Y166C	1.89	4	7.43564	7.43564	yes
Y164H	Y169H	0.81	2	1.1284	1.1284	yes
S169P	S174P	-6.63	4	1.56742	1.56742	yes
G171A	G176A	3.73	2	-3.59427	0.209203	no
G171W	G176W	10.49	5	3.07691	3.07691	yes
L173P	L178P	-8.97	5	5.46752	5.46752	yes
Y179N	Y184N	-6.36	5	5.96873	3.59436	no
M182V	M187V	-2.29	1	-3.07682	-3.07682	yes
T187K	T192K	-5.95	5	3.69668	3.69668	yes
L197V	L202V	-0.29	1	-2.73788	-3.64953	no
D198E	D203E	-1.57	3	1.08069	1.99235	no
D198V	D203V	-2.08	6	4.52681	4.52681	yes
A202V	A207V	-0.01	2	-0.867853	-0.867853	yes
A203V	A208V	0.89	2	-0.867853	-0.867853	yes
L207V	N/A	N/A	N/A	N/A	N/A	N/A
R212K	R217K	0.95	1	0.611423	-2.33566	no
H213N	H218N	0.76	2	0.834762	-2.11232	no
R216G	R221G	-0.14	3	-2.74319	-2.74319	yes
C225R	C230R	0.58	4	4.01711	0.213633	no
V233A	V238A	-3.58	2	-4.15388	-4.15388	yes
Q234R	Q239R	-1.1	1	-1.80123	-2.71288	no
R236P	R241P	-0.13	6	4.71304	4.71304	yes
Y266D	Y271D	-7.03	7	4.56214	2.18777	no
P267A	P272A	-5.45	4	5.62938	5.62938	yes
P267L	P272L	-4.72	5	4.55232	4.55232	yes
P267S	P272S	-1.62	5	3.59931	4.51096	no
T269M	T274M	2.61	1	-2.03007	-2.03007	yes
G271R	G276R	-11.66	5	-1.28047	-1.28047	yes
A283P	A288P	-0.51	2	5.08186	5.08186	yes
H284P	H289P	-1.3	6	8.75005	7.8384	no
C291R	C296R	-4.45	5	0.21823	0.21823	yes
C291Y	C296Y	-5.46	4	-0.208054	-0.208054	yes
D295Y	D300Y	3.35	5	0.49377	0.49377	yes
L296F	L301F	-1.69	2	-0.689569	0.222084	no
L296R	L301R	-1.26	2	-1.66613	-2.57779	no
P304L	P309L	1.09	2	1.05772	1.05772	yes
P305T	P310T	-1.06	4	5.42616	5.42616	yes
G306R	G311R	-1.86	5	-0.707761	2.57826	no
A313P	A318P	-7.33	3	0.367786	0.367786	yes
Q318E	Q323E	3.77	2	-6.17741	-2.37394	no
Y326D	Y331D	3.33	4	-1.8806	3.9583	no
G327W	G332W	-6.13	4	3.02165	6.88039	no
P329L	P334L	-2.2	4	2.52044	3.43209	no
P329T	P334T	-5.96	4	1.56742	2.47908	no
F334L	F339L	-0.23	2	-0.633254	-0.633254	yes
R337Q	N/A	N/A	N/A	N/A	N/A	N/A
P345T	P350T	-6.16	4	1.56742	1.56742	yes
R347S	R352S	-0.84	4	1.66125	4.35959	no
T352R	T357R	-3.09	5	-0.105739	-0.105739	yes
V360L	V365L	-0.21	1	-3.59321	-3.59321	yes
R362C	R367C	5.15	6	-0.29922	-0.29922	yes
R362P	R367P	-10.37	7	-0.00103323	-0.00103323	yes
Q366R	Q371R	-0.58	2	0.40265	0.40265	yes
T367I	T372I	0.87	4	2.04383	3.83052	no
Q370K	Q375K	-4.12	3	-3.28559	-3.28559	yes
H371D	H376D	-0.29	3	5.3743	5.3743	yes
I372F	I377F	-1.12	3	5.37304	4.46139	no
R373Q	R378Q	0.47	2	0.40265	0.40265	yes
R373W	R378W	-1.41	6	5.04376	5.04376	yes
K376E	K381E	-0.06	2	0.40265	0.40265	yes
A377V	A382V	-5.64	2	-4.72659	-3.81493	no
I381T	I386T	-8.34	5	-1.64441	1.05393	no
C382Y	C387Y	5.18	5	3.63217	3.63217	yes
T383I	T388I	2.29	4	2.76958	2.76958	no
A389V	A394V	0.14	2	-0.867853	-0.867853	yes
F395I	F400I	-2.19	4	4.63188	4.63188	yes
F395L	F400L	-2.56	4	4.63188	4.63188	yes
G421V	G426V	-1.05	2	1.87002	3.65671	no
L422I	L427I	-0.65	0	-2.16517	0.533172	no
T437I	T442I	6.59	5	-5.39157	-2.69323	no
K439N	K444N	-2.05	4	-4.89402	-3.98236	no
I440N	N/A	N/A	N/A	N/A	N/A	N/A
I440T	N/A	N/A	N/A	N/A	N/A	N/A
A453S	A458S	-2.32	3	-2.73252	-1.82087	no
N459D	N464D	2.02	2	-3.22928	-3.22928	yes
R461Q	R466Q	-1.94	2	-6.5153	-6.5153	yes
R461W	R466W	-0.34	5	-0.962535	-0.962535	yes
G469D	G474D	4.95	5	-7.402	-7.402	yes
S471P	S476P	-3.29	4	-1.66228	-0.750632	no
D473H	D478H	1.15	3	5.3743	5.3743	yes
T475I	T480I	-3.1	4	-5.77888	-5.77888	yes
E478A	E483A	-0.81	4	-0.479155	-0.479155	yes
E495Q	E500Q	0.05	0	-4.74831	-4.74831	yes
R506T	R511T	-1.43	2	-0.713119	-1.62477	no
P509A	N/A	N/A	N/A	N/A	N/A	N/A
R515S	R520S	-8.67	5	3.49425	3.49425	yes
P518Q	P523Q	-2.37	4	1.9377	1.9377	yes
V524L	V529L	-0.97	1	0.579482	2.95385	no
S527T	S532T	-0.26	2	-1.42936	-0.580911	no
T532R	T537R	0.83	6	5.59288	5.59288	no
N533Y	N538Y	0.92	5	5.49056	5.49056	yes
R536Q	R541Q	-0.11	4	1.55769	1.55769	yes
R536W	R541W	1.85	8	6.1988	6.1988	yes
D545H	D550H	-5.22	5	7.2073	4.31548	no
S547C	S552C	-11.94	4	6.90571	6.90571	yes
L548P	L553P	-2	6	3.50498	4.41664	no
L548V	L553V	-6.68	3	-2.66498	-2.66498	yes
S551I	S556I	1.52	5	0.57576	-2.12258	no
M552V	M557V	4.7	3	-5.5568	-5.5568	yes
L555R	L560R	-9.4	6	2.54123	2.54123	yes
T559N	T564N	-7.17	4	5.2958	5.2958	yes
M560V	M565V	-6.3	3	-0.90488	0.00677224	no
L562P	L567P	-0.32	6	4.41664	3.50498	no
S564I	S569I	-4.39	7	2.03848	2.03848	yes
K574N	N/A	N/A	N/A	N/A	N/A	N/A
H580D	H585D	-5.44	5	7.2073	7.2073	yes
H580Y	H585Y	-9.35	3	-0.540943	-0.540943	yes
P581R	P586R	-5.78	7	3.59895	3.59895	yes
E597K	N/A	N/A	N/A	N/A	N/A	N/A
G607S	G612S	0.79	2	-2.0233	-2.0233	yes
Y608D	Y613D	0.81	5	7.04189	3.23842	no
V611G	V616G	-2.3	5	2.59894	2.59894	yes
P615L	P620L	1.29	4	6.17674	6.17674	yes
N616D	N621D	0.68	3	0.37071	-0.540943	no
N616Y	N621Y	-2.1	6	5.7663	6.67795	no
G618R	G623R	-1.93	8	7.91359	8.82525	no
Q620R	Q625R	0.29	4	3.31779	3.31779	yes
Y623C	Y628C	2.03	4	7.25066	7.25066	yes
Y623H	Y628H	-7.66	3	0.0317672	0.0317672	yes
A624D	A629D	-6.62	7	8.18665	8.18665	yes
I629T	I634T	-5.14	6	4.04732	6.74566	no
R630P	R635P	-0.97	6	5.08332	5.08332	yes
C644F	C649F	-2.35	7	2.88089	0.506525	no
P647L	P652L	7.56	6	1.51793	4.40975	no
P647R	P652R	1.52	7	3.65527	2.74362	no
H651R	H656R	-7.97	5	7.93179	7.93179	yes
G652E	G657E	-0.51	6	2.37583	2.37583	yes
S657N	S662N	2.78	2	2.95385	2.95385	yes
S657R	S662R	3.11	7	6.24785	10.0513	no
A661P	A666P	-0.8	2	4.87943	4.87943	yes
M663K	M668K	-4.53	4	0.166864	2.54123	no
A694P	A699P	-9.32	4	3.11244	3.11244	yes
T698I	T703I	4.39	7	0.85542	0.85542	no
P700A	P705A	-6.16	4	6.34214	6.34214	yes
S701F	S706F	7.24	7	3.54275	3.54275	yes
G704V	G709V	-10.13	5	5.82865	3.13031	no
N709S	N714S	0.22	0	-2.3676	-2.3676	yes
V713M	V718M	-0.77	1	0.579482	0.579482	yes
C714R	C719R	-6.27	6	6.7653	9.13967	no
L716H	L721H	-1.65	7	8.44827	9.35993	no
I717N	I722N	-5.09	6	4.37129	1.67295	no
I717V	I722V	-2.21	2	-0.33217	3.27782	no
G722R	G727R	-1.74	6	1.46418	2.37583	no
G728E	G733E	6.31	7	-1.42764	-1.42764	yes
G728R	G733R	5.52	7	-1.42764	-1.42764	yes
N732K	N737K	-11.58	7	4.02742	4.02742	yes
A733D	A738D	-4.46	7	8.18665	8.18665	yes
A733V	A738V	5.08	4	-1.92668	-1.92668	yes
R739H	R744H	1.64	2	2.96673	-0.836739	no
D746E	D751E	1.59	1	0.00677224	2.70511	no
D746H	D751H	3.48	5	4.31548	4.31548	yes
H753P	H758P	-2.1	9	13.5127	13.5127	yes
P759R	P764R	-6.85	8	3.59895	3.59895	yes
H760P	H765P	1.24	8	14.4243	13.5127	no
H760Q	H765Q	-8.59	5	5.59739	5.59739	yes
H760R	H765R	-4.36	5	7.93179	7.93179	yes
G761R	G766R	5.47	6	-1.42764	-1.42764	yes
G762R	G767R	-7.4	6	1.46418	1.46418	yes
G763R	G768R	-7.55	7	4.16252	4.16252	yes
P765S	P770S	-8.23	5	4.31207	4.31207	yes
G766C	G771C	12.37	5	-0.714524	-0.714524	yes
G766V	G771V	11.92	6	2.93683	2.93683	yes
G768E	G773E	5.89	7	-1.42764	-1.42764	yes
P769L	P774L	-5.88	5	5.26509	5.26509	yes
P769T	P774T	-2.49	5	4.31207	5.22372	no
G771R	G776R	-5.34	6	-1.76553	-1.76553	yes
H775P	H780P	1.87	8	13.8691	13.8691	yes
H775R	H780R	-0.22	4	8.28818	8.28818	yes
H775Y	H780Y	-1.43	3	3.31779	3.31779	yes
A777P	N/A	N/A	N/A	N/A	N/A	N/A
P778A	P783A	-0.52	3	7.82651	6.91485	no
R790W	N/A	N/A	N/A	N/A	N/A	N/A
E792D	E797D	1.84	1	0.579482	3.27782	no
C795S	N/A	N/A	N/A	N/A	N/A	N/A
A802E	A807E	0.7	5	5.48477	3.1104	no
A802V	A807V	-0.79	3	0.961601	-1.41277	no
A803V	A808V	4.27	3	-4.87376	-1.07028	no
G806R	G811R	-4.87	7	4.16252	4.16252	yes
S808I	S813I	9.6	7	3.85384	3.85384	yes
S808R	S813R	-4.85	7	9.13967	9.13967	yes
A816T	A821T	-2.38	3	-2.36224	-2.36224	yes
Y817C	Y822C	0.6	5	9.62503	9.62503	yes
K819E	K824E	0.27	2	0.94342	0.94342	yes
M820V	M825V	0.34	2	2.95385	2.95385	yes
T830K	T835K	-10.34	6	6.44133	6.44133	yes
T830M	T835M	3.12	5	2.23256	2.23256	no
A833V	A838V	-0.27	3	1.8768	1.8768	yes
N838D	N843D	0.25	3	3.31779	3.31779	yes
Y839C	Y844C	-0.09	5	9.62503	9.62503	yes
M840K	M845K	-9.02	5	3.11394	3.11394	yes
M840V	M845V	-0.97	1	0.579482	0.579482	yes
A841P	A846P	-1.78	5	9.28922	9.28922	yes
T846I	N/A	N/A	N/A	N/A	N/A	N/A
R849G	R854G	-3.68	6	-1.76553	-1.76553	yes
A855V	A860V	-0.35	2	-0.497574	-0.497574	yes
G860R	N/A	N/A	N/A	N/A	N/A	N/A
E862K	E867K	-0.44	3	0.37071	0.37071	yes
D866H	D871H	0.09	5	7.26361	7.26361	yes
D880E	D885E	0.87	3	5.65219	5.65219	yes
D880V	D885V	4.06	7	5.29483	5.29483	yes
R884G	R889G	1.71	6	5.32291	5.32291	yes
L885P	L890P	-9.54	6	8.21217	8.21217	yes
G889V	G894V	-4.84	4	3.13031	3.13031	yes
P893L	P898L	-5.46	5	5.26509	5.26509	yes
T894A	T899A	2.45	4	0.623702	0.623702	yes
M895T	M900T	-0.49	5	2.23361	2.23361	yes
W897C	W902C	-1.32	6	8.15022	8.47419	no
V905G	N/A	N/A	N/A	N/A	N/A	N/A
P907L	P912L	-1.82	5	5.26509	6.17674	no
T908P	T913P	3.37	6	1.42025	5.22372	no
S910L	S915L	1.49	5	0.251791	-3.55168	no
D917E	D922E	0.26	2	2.95385	2.95385	yes
F919I	F924I	-0.37	4	8.28818	5.58984	no
I933F	I938F	-0.4	4	11.0261	5.91381	no
I933N	I938N	-2.74	6	4.37129	4.37129	yes
I933T	I938T	-2.64	5	1.67295	1.67295	yes
M947I	M952I	2.09	1	0.579482	0.579482	yes
P949L	P954L	-6.41	5	5.26509	5.26509	yes
H950R	H955R	-3.62	4	4.42945	4.42945	yes
S951Y	S956Y	3.49	6	5.57282	9.37629	no
S957P	S962P	-0.37	4	1.08925	1.08925	yes
W960C	W965C	-1.41	5	4.64788	7.34622	no
R962P	R967P	-2.29	6	1.22458	1.22458	yes
R962Q	R967Q	0.54	1	-2.00366	-2.00366	yes
R966G	R971G	-4.94	8	2.65116	2.65116	yes
E967D	E972D	-1.02	2	-1.18062	1.51772	no
E979A	E984A	-0.05	4	-0.681586	-0.681586	yes
N980D	N985D	-0.36	2	-3.76376	-3.76376	yes
W983R	W988R	8.93	8	-0.551753	-0.551753	yes
R988Q	R993Q	0.67	2	0.37071	0.37071	yes
R988W	R993W	-0.35	6	5.01182	5.01182	yes
G994R	G999R	-2.82	7	4.41126	4.41126	yes
D995N	D1000N	0.64	3	3.31779	3.31779	yes
Q996H	Q1001H	-0.07	4	5.95378	8.65212	no
H997Q	H1002Q	-0.31	3	3.0067	3.0067	yes
C1002W	C1007W	*	5	4.64788	4.64788	yes
