## Supplemental Table 2 for "Genomic analyses of glycine decarboxylase neurogenic mutations, yield a large scale prediction model for prenatal disease"

### Sheet: Sheet1
	Cons AA	Helix	Sheet	Destab	Δ Proline	C-term	Active S	Δ Polarity	Δ Arom	Δ Charge	Cons Sub	Δ Codon	Δ Size	H-int	N-PLP	Act Reg	Dimer	Stabilizing
D36H	0	0	0	0	0	0	0	0	1	1	0	0	0	0	0	0	0	0
S37N	0	0	0	0	0	0	0	0	0	0	-1	0	0	0	0	0	0	0
G53W	0	0	0	0	0	0	0	0	1	0	0	0	1	0	0	0	0	0
R64T	0	0	0	0	0	0	0	0	0	1	0	0	1	0	0	0	1	0
P75R	0	0	0	0	1	0	0	1	0	1	0	0	1	0	0	0	0	1
L84P	1	1	0	0	1	0	0	0	0	0	0	0	1	0	0	0	0	0
L87S	0	1	0	1	0	0	0	1	0	0	0	0	1	0	0	0	0	0
L87W	0	1	0	0	0	0	0	0	1	0	0	0	1	0	0	0	0	0
D93N	0	1	0	0	0	0	0	0	0	1	-1	0	0	0	0	0	0	0
L95F	1	1	0	1	0	0	0	0	1	0	-1	1	0	0	0	0	0	0
P115H	0	0	0	1	1	0	0	1	1	1	0	1	0	0	0	0	0	0
S137L	0	0	1	0	0	0	0	1	0	0	0	0	1	0	0	0	0	1
S137W	0	0	1	0	0	0	0	1	1	0	0	0	1	0	0	0	0	0
G140A	1	0	0	1	0	0	0	0	0	0	-1	1	0	0	0	0	0	0
Y143D	1	0	0	0	0	0	0	0	1	1	0	0	1	0	1	0	0	0
Y143F	1	0	0	1	0	0	0	1	0	0	-1	0	0	0	1	0	0	0
T151K	1	0	0	1	0	0	0	0	0	1	0	0	1	0	0	0	1	0
N155T	1	1	0	1	0	0	0	0	0	0	-1	1	0	0	0	0	1	0
G161R	0	1	0	0	0	0	0	1	0	1	0	0	1	0	0	0	0	0
Y166C	1	0	0	0	0	0	1	0	1	0	0	0	1	0	0	0	0	0
Y169H	1	0	0	0	0	0	1	0	0	1	-1	0	0	0	0	0	0	0
S174P	1	0	0	1	1	0	0	1	0	0	0	0	0	0	0	0	0	0
G176A	1	1	0	0	0	0	0	0	0	0	-1	0	0	0	0	0	0	1
G176W	1	1	0	0	0	0	0	0	1	0	0	0	1	0	0	0	0	1
L178P	1	1	0	1	1	0	0	0	0	0	0	0	1	0	0	0	0	0
Y184N	1	1	0	1	0	0	0	0	1	0	0	0	1	0	0	0	0	0
M187V	0	1	0	1	0	0	0	0	0	0	-1	0	0	0	0	0	0	0
T192K	1	1	0	1	0	0	0	0	0	1	0	0	1	0	0	0	0	0
L202V	1	0	0	0	0	0	0	0	0	0	-1	0	0	0	0	1	0	0
D203E	1	0	0	1	0	0	0	0	0	0	-1	1	0	0	1	0	0	0
D203V	1	0	0	1	0	0	0	1	0	1	0	1	0	0	1	0	0	0
A207V	1	1	0	0	0	0	0	0	0	0	-1	0	1	0	0	0	0	0
A208V	1	1	0	0	0	0	0	0	0	0	-1	0	1	0	0	0	0	0
R217K	0	1	0	0	0	0	0	0	0	0	-1	0	0	1	0	0	0	0
H218N	0	1	0	0	0	0	0	0	1	1	-1	0	0	0	0	0	0	0
R221G	0	0	0	0	0	0	0	1	0	1	0	0	1	0	0	0	0	0
C230R	0	0	0	0	0	0	0	0	0	1	0	1	1	0	1	0	0	0
V238A	0	1	0	1	0	0	0	0	0	0	-1	0	1	0	0	0	0	0
Q239R	0	1	0	0	0	0	0	0	0	1	-1	0	0	0	0	0	0	0
R241P	1	1	0	0	1	0	0	1	0	1	0	0	1	0	0	0	0	0
Y271D	1	0	1	1	0	0	0	0	1	1	0	0	1	0	1	0	0	0
P272A	1	0	0	1	1	0	0	0	0	0	0	0	0	0	1	0	0	0
P272L	1	0	0	1	1	0	0	0	0	0	0	0	1	0	1	0	0	0
P272S	1	0	0	1	1	0	0	1	0	0	0	0	0	0	1	0	0	0
T274M	0	0	0	0	0	0	0	1	0	0	0	0	0	0	0	0	0	0
G276R	1	0	0	1	0	0	0	1	0	1	0	0	1	0	0	0	0	0
A288P	0	1	0	0	1	0	0	0	0	0	0	0	0	0	0	0	0	0
H289P	0	1	0	0	1	0	0	1	1	1	0	1	0	0	0	0	0	0
C296R	0	0	1	1	0	0	0	0	0	1	0	1	1	0	0	0	0	0
C296Y	0	0	1	1	0	0	0	0	1	0	0	0	1	0	0	0	0	0
D300Y	1	0	0	0	0	0	0	0	1	1	0	0	1	0	0	0	0	1
L301F	0	0	0	1	0	0	0	0	1	0	-1	1	0	0	0	0	0	0
L301R	0	0	0	0	0	0	0	1	0	1	0	0	0	0	0	0	0	0
P309L	0	0	0	0	1	0	0	0	0	0	0	0	1	0	0	0	0	0
P310T	1	1	0	0	1	0	0	1	0	0	0	0	0	0	0	0	0	0
G311R	0	1	0	1	0	0	0	1	0	1	0	0	1	0	0	0	0	0
A318P	0	0	1	1	1	0	0	0	0	0	0	0	0	0	0	0	0	0
Q323E	1	0	0	0	0	0	0	0	0	1	-1	0	0	0	0	0	0	1
Y331D	0	0	0	0	0	0	0	0	1	1	0	0	1	0	0	0	0	1
G332W	1	0	0	1	0	0	0	0	1	0	0	0	1	0	0	0	0	0
P334L	1	0	0	1	1	0	0	0	0	0	0	0	1	0	0	0	0	0
P334T	1	0	0	1	1	0	0	1	0	0	0	0	0	0	0	0	0	0
F339L	0	0	1	0	0	0	0	0	1	0	-1	1	0	0	0	0	0	0
P350T	1	0	0	1	1	0	0	1	0	0	0	0	0	0	0	0	0	0
R352S	1	0	0	0	0	0	0	0	0	1	0	0	1	0	0	1	0	0
T357R	1	0	1	1	0	0	0	0	0	1	0	0	1	0	0	0	0	0
V365L	1	0	1	0	0	0	0	0	0	0	-1	0	0	0	0	0	0	0
R367C	1	0	1	0	0	0	0	0	0	1	0	1	1	0	0	0	0	1
R367P	1	0	1	1	1	0	0	1	0	1	0	0	1	0	0	0	0	0
Q371R	1	0	0	0	0	0	0	0	0	1	-1	0	0	1	0	0	0	0
T372I	1	0	0	0	0	0	0	1	0	0	0	0	1	1	0	0	0	0
Q375K	1	0	0	1	0	0	0	0	0	1	-1	0	0	0	0	1	0	0
H376D	1	0	0	0	0	0	0	0	1	1	0	0	0	0	0	0	0	0
I377F	1	0	0	0	0	0	0	0	1	0	-1	1	0	1	0	0	0	0
R378Q	1	0	0	0	0	0	0	0	0	1	-1	0	0	1	0	0	0	0
R378W	1	0	0	0	0	0	0	1	1	1	0	0	1	1	0	0	0	0
K381E	1	0	0	0	0	0	0	0	0	1	-1	0	0	1	0	0	0	0
A382V	1	0	0	1	0	0	0	0	0	0	-1	0	1	0	0	0	0	0
I386T	1	0	0	1	0	0	0	1	0	0	0	0	1	0	0	1	0	0
C387Y	1	0	0	0	0	0	1	0	1	0	0	0	1	0	0	0	0	1
T388I	1	0	0	0	0	0	1	1	0	0	0	0	1	0	0	0	0	0
A394V	1	1	0	0	0	0	0	0	0	0	-1	0	1	0	0	0	0	0
F400I	1	1	0	1	0	0	0	0	1	0	-1	1	0	0	0	0	0	0
F400L	1	1	0	1	0	0	0	0	1	0	-1	1	0	0	0	0	0	0
G426V	0	1	0	0	0	0	0	0	0	0	0	0	1	0	0	0	0	0
L427I	0	1	0	0	0	0	0	0	0	0	-1	0	0	0	0	0	0	0
T442I	1	0	1	0	0	0	0	1	0	0	0	0	1	0	0	0	0	1
K444N	0	0	1	1	0	0	0	0	0	1	-1	1	1	0	0	0	0	0
A458S	1	1	0	1	0	0	0	1	0	0	-1	0	0	0	0	0	0	0
N464D	1	0	1	0	0	0	0	0	0	1	-1	0	0	0	0	0	0	0
R466Q	0	0	1	1	0	0	0	0	0	1	-1	0	0	0	0	0	0	0
R466W	0	0	1	0	0	0	0	1	1	1	0	0	1	0	0	0	0	0
G474D	0	0	1	0	0	0	0	1	0	1	0	0	1	0	0	0	0	1
S476P	0	0	1	1	1	0	0	1	0	0	0	0	0	0	0	0	0	0
D478H	1	0	0	0	0	0	0	0	1	1	0	0	0	0	0	0	0	0
T480I	0	0	0	1	0	0	0	1	0	0	0	0	1	0	0	0	1	0
E483A	0	1	0	0	0	0	0	1	0	1	0	0	0	0	0	0	1	0
E500Q	0	0	0	0	0	0	0	0	0	1	-1	0	0	0	0	0	0	0
R511T	0	0	0	0	0	0	0	0	0	1	0	0	1	0	0	0	0	0
R520S	1	0	0	1	0	1	0	0	0	1	0	0	1	0	0	0	0	0
P523Q	0	0	0	1	1	1	0	1	0	0	0	0	0	0	0	0	0	0
V529L	0	1	0	0	0	1	0	0	0	0	-1	0	0	0	0	0	0	0
S532T	0	0	0	0	0	1	0	0	0	0	-1	1	0	0	0	0	1	0
T537R	1	1	0	0	0	1	0	0	0	1	0	0	1	0	0	0	1	0
N538Y	0	1	0	0	0	1	0	0	1	0	0	0	1	0	0	0	1	0
R541Q	1	1	0	0	0	1	0	0	0	1	-1	0	0	0	0	0	1	0
R541W	1	1	0	0	0	1	0	1	1	1	0	0	1	0	0	0	1	0
D550H	1	0	0	1	0	1	0	0	1	1	0	0	0	0	0	0	0	0
S552C	1	0	0	1	0	1	0	0	0	0	0	1	0	0	0	0	0	0
L553P	1	0	0	1	1	1	0	0	0	0	0	0	1	0	0	0	1	0
L553V	1	0	0	1	0	1	0	0	0	0	-1	0	0	0	0	0	1	0
S556I	0	0	0	0	0	1	0	1	0	0	0	1	1	0	0	0	1	0
M557V	1	0	0	0	0	1	0	0	0	0	-1	0	0	0	0	0	1	1
L560R	1	0	0	1	0	1	0	1	0	1	0	0	0	0	0	1	0	0
T564N	1	0	0	1	0	1	1	0	0	0	-1	1	0	0	0	0	0	0
M565V	1	0	0	1	0	1	0	0	0	0	-1	0	0	0	0	1	0	0
L567P	1	0	0	0	1	1	0	0	0	0	0	0	1	0	0	1	1	0
S569I	1	0	0	1	0	1	0	1	0	0	0	1	1	0	0	0	1	0
H585D	1	0	0	1	0	1	0	0	1	1	0	0	0	0	0	0	0	0
H585Y	1	0	0	1	0	1	0	0	0	1	-1	0	0	0	0	0	0	0
P586R	1	0	0	1	1	1	0	1	0	1	0	0	1	0	0	0	0	0
G612S	1	0	0	0	0	1	0	1	0	0	-1	0	0	0	0	0	0	0
Y613D	1	0	0	0	0	1	0	0	1	1	0	0	1	0	0	0	0	0
V616G	0	0	1	1	0	1	0	0	0	0	0	1	1	0	0	0	0	0
P620L	1	0	0	0	1	1	0	0	0	0	0	0	1	0	0	0	0	0
N621D	1	0	0	0	0	1	0	0	0	1	-1	0	0	0	0	1	0	0
N621Y	1	0	0	1	0	1	0	0	1	0	0	0	1	0	0	1	0	0
G623R	1	1	0	1	0	1	1	1	0	1	0	0	1	0	0	0	0	0
Q625R	1	1	0	0	0	1	0	0	0	1	-1	0	0	0	0	1	0	0
Y628C	0	1	0	0	0	1	0	0	1	0	0	0	1	0	0	0	0	0
Y628H	0	1	0	1	0	1	0	0	0	1	-1	0	0	0	0	0	0	0
A629D	1	1	0	1	0	1	0	1	0	1	0	1	0	0	0	0	0	0
I634T	1	1	0	1	0	1	0	1	0	0	0	0	1	0	0	0	0	0
R635P	0	1	0	0	1	1	0	1	0	1	0	0	1	0	0	0	0	0
C649F	1	0	1	1	0	1	0	1	1	0	0	0	1	0	0	0	0	0
P652L	1	0	1	0	1	1	0	0	0	0	0	0	1	0	0	0	0	1
P652R	1	0	1	0	1	1	0	1	0	1	0	0	1	0	0	0	0	0
H656R	1	0	0	1	0	1	1	0	1	0	-1	1	0	0	0	0	0	0
G657E	1	0	0	0	0	1	0	1	0	1	0	0	1	0	0	1	0	0
S662N	1	1	0	0	0	1	0	0	0	0	-1	0	0	0	0	0	0	0
S662R	1	1	0	0	0	1	0	0	0	1	0	1	1	0	0	0	0	1
A666P	0	0	0	0	1	1	0	0	0	0	0	0	0	0	0	0	0	0
M668K	0	0	0	1	0	1	0	1	0	1	0	0	0	0	0	0	0	0
A699P	0	0	1	1	1	1	0	0	0	0	0	0	0	0	0	0	0	0
T703I	1	0	1	0	0	1	1	1	0	0	0	0	1	0	0	0	0	1
P705A	1	0	0	1	1	1	0	0	0	0	0	0	0	0	0	0	0	0
S706F	1	0	0	0	0	1	0	1	1	0	0	1	1	0	0	0	0	1
G709V	1	0	0	1	0	1	0	0	0	0	0	1	1	0	0	0	0	0
N714S	0	0	0	0	0	1	0	0	0	0	-1	0	0	0	0	0	0	0
V718M	0	1	0	0	0	1	0	0	0	0	-1	0	0	0	0	0	0	0
C719R	0	1	0	1	0	1	0	0	0	1	0	1	1	0	0	0	0	0
L721H	0	1	0	1	0	1	0	1	1	1	0	1	0	0	0	0	0	0
I722N	0	1	0	1	0	1	0	1	0	0	0	1	1	0	0	0	0	0
I722V	0	1	0	1	0	1	0	0	0	0	-1	0	0	0	0	0	0	0
G727R	1	0	0	1	0	1	0	1	0	1	0	0	1	0	0	0	0	0
G733E	1	0	0	0	0	1	0	1	0	1	0	0	1	0	0	1	0	1
G733R	1	0	0	0	0	1	0	1	0	1	0	0	1	0	0	1	0	1
N737K	1	1	0	1	0	1	0	0	0	1	-1	1	1	0	0	1	0	0
A738D	1	1	0	1	0	1	0	1	0	1	0	1	0	0	0	0	0	0
A738V	1	1	0	0	0	1	0	0	0	0	-1	0	1	0	0	0	0	1
R744H	0	0	0	0	0	1	0	0	1	0	-1	1	0	0	0	0	0	0
D751E	1	0	0	0	0	1	0	0	0	0	-1	0	0	0	0	0	0	0
D751H	1	0	0	0	0	1	0	0	1	1	0	0	0	0	0	0	0	1
H758P	1	0	0	1	1	1	1	1	1	1	0	1	0	0	0	0	0	0
P764R	1	0	0	1	1	1	0	1	0	1	0	0	1	0	0	1	0	0
H765P	1	0	0	0	1	1	1	1	1	1	0	1	0	0	0	0	0	0
H765Q	1	0	0	1	0	1	1	0	1	1	-1	0	0	0	0	0	0	0
H765R	1	0	0	1	0	1	1	0	1	0	-1	1	0	0	0	0	0	0
G766R	1	0	0	0	0	1	0	1	0	1	0	0	1	0	0	0	0	1
G767R	1	0	0	1	0	1	0	1	0	1	0	0	1	0	0	0	0	0
G768R	1	0	0	1	0	1	0	1	0	1	0	1	1	0	0	0	0	0
P770S	1	0	0	1	1	1	0	1	0	0	0	0	0	0	0	0	0	0
G771C	1	0	0	0	0	1	0	1	0	0	0	0	0	0	0	1	0	1
G771V	1	0	0	0	0	1	0	0	0	0	0	1	1	0	0	1	0	1
G773E	1	0	0	0	0	1	0	1	0	1	0	0	1	0	0	1	0	1
P774L	1	0	0	1	1	1	0	0	0	0	0	0	1	0	0	0	0	0
P774T	1	0	0	1	1	1	0	1	0	0	0	0	0	0	0	0	0	0
G776R	0	0	1	1	0	1	0	1	0	1	0	0	1	0	0	0	0	0
H780P	1	1	0	0	1	1	0	1	1	1	0	1	0	0	0	0	0	0
H780R	1	1	0	0	0	1	0	0	1	0	-1	1	0	0	0	0	0	0
H780Y	1	1	0	0	0	1	0	0	0	1	-1	0	0	0	0	0	0	0
P783A	0	1	0	0	1	1	0	0	0	0	0	0	0	0	0	0	0	0
E797D	0	1	0	0	0	1	0	0	0	0	-1	0	0	0	0	0	0	0
A807E	1	0	0	0	0	1	0	1	0	1	0	0	0	0	1	0	0	0
A807V	1	0	0	0	0	1	0	0	0	0	-1	0	1	0	1	0	0	0
A808V	1	0	0	0	0	1	0	0	0	0	-1	0	1	0	0	0	0	1
G811R	1	0	0	1	0	1	0	1	0	1	0	1	1	0	0	0	0	0
S813I	1	1	0	0	0	1	0	1	0	0	0	1	1	0	0	0	0	1
S813R	1	1	0	1	0	1	0	0	0	1	0	1	1	0	0	0	0	0
A821T	0	1	0	1	0	1	0	1	0	0	-1	0	0	0	0	0	0	0
Y822C	1	1	0	0	0	1	0	0	1	0	0	0	1	0	0	0	0	0
K824E	0	1	0	0	0	1	0	0	0	1	-1	0	0	0	0	0	0	0
M825V	1	1	0	0	0	1	0	0	0	0	-1	0	0	0	0	0	0	0
T835K	1	1	0	1	0	1	0	0	0	1	0	0	1	0	0	0	0	0
T835M	1	1	0	0	0	1	0	1	0	0	0	0	0	0	0	0	0	1
A838V	1	1	0	0	0	1	0	0	0	0	-1	0	1	0	0	0	0	0
N843D	1	1	0	0	0	1	0	0	0	1	-1	0	0	0	0	0	0	0
Y844C	1	1	0	0	0	1	0	0	1	0	0	0	1	0	0	0	0	0
M845K	0	1	0	1	0	1	0	1	0	1	0	0	0	0	0	0	0	0
M845V	0	1	0	0	0	1	0	0	0	0	-1	0	0	0	0	0	0	0
A846P	1	1	0	1	1	1	0	0	0	0	0	0	0	0	0	0	0	0
R854G	0	0	1	1	0	1	0	1	0	1	0	0	1	0	0	0	0	0
A860V	0	1	0	0	0	1	0	0	0	0	-1	0	1	0	0	0	0	0
E867K	1	0	0	0	0	1	0	0	0	1	-1	0	0	0	0	1	0	0
D871H	1	0	1	0	0	1	0	0	1	1	0	0	0	0	0	0	0	0
D885E	1	1	0	0	0	1	0	0	0	0	-1	1	0	0	0	0	0	0
D885V	1	1	0	0	0	1	0	1	0	1	0	1	0	0	0	0	0	1
R889G	1	1	0	0	0	1	0	1	0	1	0	0	1	0	0	0	0	0
L890P	1	1	0	1	1	1	0	0	0	0	0	0	1	0	0	0	0	0
G894V	1	0	0	1	0	1	0	0	0	0	0	0	1	0	0	0	0	0
P898L	1	0	0	1	1	1	0	0	0	0	0	0	1	0	0	0	0	0
T899A	1	0	1	0	0	1	1	1	0	0	-1	0	0	0	0	0	0	0
M900T	1	0	1	0	0	1	0	1	0	0	0	0	0	0	0	1	0	0
W902C	1	0	0	0	0	1	1	1	1	0	0	0	1	0	0	0	0	0
P912L	1	0	0	1	1	1	0	0	0	0	0	0	1	0	0	0	0	0
T913P	1	0	0	0	1	1	0	1	0	0	0	0	0	0	0	1	0	1
S915L	1	0	0	0	0	1	0	1	0	0	0	0	1	0	0	0	1	0
D922E	1	1	0	0	0	1	0	0	0	0	-1	0	0	0	0	0	0	0
F924I	1	1	0	0	0	1	0	0	1	0	-1	1	0	0	0	0	0	0
I938F	0	1	0	0	0	1	0	0	1	0	0	1	0	0	0	0	0	0
I938N	0	1	0	1	0	1	0	1	0	0	0	1	1	0	0	0	0	0
I938T	0	1	0	1	0	1	0	1	0	0	0	0	1	0	0	0	0	0
M952I	0	1	0	0	0	1	0	0	0	0	-1	0	0	0	0	0	0	0
P954L	1	0	0	1	1	1	0	0	0	0	0	0	1	0	0	0	0	0
H955R	1	0	0	1	0	1	0	0	1	0	-1	1	0	0	0	0	0	0
S956Y	1	0	0	0	0	1	0	0	1	0	0	1	1	0	0	0	0	1
S962P	0	0	0	0	1	1	0	1	0	0	0	0	0	0	0	0	1	0
W965C	1	0	0	0	0	1	0	1	1	0	0	0	1	0	0	0	0	0
R967P	0	0	0	1	1	1	0	1	0	1	0	0	1	0	0	0	0	0
R967Q	0	0	0	0	0	1	0	0	0	1	-1	0	0	0	0	0	0	0
R971G	1	1	0	1	0	1	0	1	0	1	0	0	1	0	0	0	1	0
E972D	0	1	0	0	0	1	0	0	0	0	-1	0	0	0	0	0	1	0
E984A	0	0	0	0	0	1	0	1	0	1	0	0	0	0	0	0	1	0
N985D	0	0	0	0	0	1	0	0	0	1	-1	0	0	0	0	0	1	0
W988R	1	0	0	0	0	1	0	1	1	1	0	0	1	0	0	0	1	1
R993Q	1	0	0	0	0	1	0	0	0	1	-1	0	0	0	0	0	0	0
R993W	1	0	0	0	0	1	0	1	1	1	0	0	1	0	0	0	0	0
G999R	1	1	0	1	0	1	0	1	0	1	0	0	1	0	0	0	0	0
D1000N	1	1	0	0	0	1	0	0	0	1	-1	0	0	0	0	0	0	0
Q1001H	1	1	0	0	0	1	0	0	1	1	-1	0	0	0	0	0	0	0
H1002Q	1	0	0	0	0	1	0	0	1	1	-1	0	0	0	0	0	0	0
C1007W	1	0	0	0	0	1	0	1	1	0	0	0	1	0	0	0	0	0
