## Supplemental Table 3 for "Genomic analyses of glycine decarboxylase neurogenic mutations, yield a large scale prediction model for prenatal disease"

### Sheet: Sheet1
Parameters	Unweighted (MMS)	Homozygous Trained (WMMS)
Stability (Stabilizing)	1	-3.80347
Stability (Destabilizing)	1	-0.911652
Conservation of Residue	1	2.37437
Conservation of Substitution	-1	-5.11225
Helix	1	2.94708
Sheet	1	-0.855338
C-term	1	2.74465
Active Site	1	3.50234
Active Region	1	8.88178e-16
N-term PLP	1	2.03189
H-interface	1	2.77659
Dimerization Interface	1	-1.7601
Δ Polarity	1	-2.03007
Δ Charge	1	0.363937
Δ Aromaticity	1	2.63599
Δ Proline	1	2.13478
Δ Codon availability	1	2.69834
Δ Size	1	-1.07706
