## Supplementary Table 8 for "Genomic analyses of glycine decarboxylase neurogenic mutations, yield a large scale prediction model for prenatal disease"

### Sheet: Sheet2
RES	MUT	# patients	WMMS	pCOS	Outcome
R515	S	54	3.49425	7.06	Severe
S564	I	39	2.03848	5.61	Severe
G761	R	22	-1.42764	2.14	Attenuated
A389	V	14	-0.867853	2.7	Attenuated
A802	V	13	-1.41277	2.16	Attenuated
R790	W	12	5.58453	9.153	Severe	Not conserved in mouse
V905	G	11	-0.0993967	3.469	Attenuated	Not conserved in mouse
R461	Q	10	-6.5153	-2.947	Attenuated
G771	R	10	-1.76553	1.802	Attenuated
T269	M	9	-2.03007	1.538	Attenuated
S132	L	8	-5.39157	-1.824	Attenuated
R373	W	7	5.04376	8.612	Severe
