## Supplementary Table 12 for "Genomic analyses of glycine decarboxylase neurogenic mutations, yield a large scale prediction model for prenatal disease"

### Sheet: Sheet1
Mouse Mutation	Mouse WMMS	Human WMMS	Human Mutation
D36H	2.99993	2.99993	D36H
G53W	1.55894	1.55894	G48W
L87W	4.50602	4.50602	L82W
L95F	4.63188	4.63188	L90F
P115H	4.89132	4.89132	P110H
Y143D	6.32913	6.32913	Y138D
N155T	0.235787	0.235787	N150T
Y166C	7.43564	7.43564	Y161C
Y169H	1.1284	1.1284	Y164H
S174P	1.56742	1.56742	S169P
G176W	3.07691	3.07691	G171W
L178P	5.46752	5.46752	L173P
T192K	3.69668	3.69668	T187K
D203V	4.52681	4.52681	D198V
A207V	-0.867853	-0.867853	A202V
A208V	-0.867853	-0.867853	A203V
R241P	4.71304	4.71304	R236P
P272A	5.62938	5.62938	P267A
P272L	4.55232	4.55232	P267L
A288P	5.08186	5.08186	A283P
C296R	0.21823	0.21823	C291R
C296Y	-0.208054	-0.208054	C291Y
D300Y	0.49377	0.49377	D295Y
P309L	1.05772	1.05772	P304L
P310T	5.42616	5.42616	P305T
A318P	0.367786	0.367786	A313P
F339L	-0.633254	-0.633254	F334L
P350T	1.56742	1.56742	P345T
T357R	-0.105739	-0.105739	T352R
R367C	-0.29922	-0.29922	R362C
R367P	-0.00103323	-0.00103323	R362P
Q371R	0.40265	0.40265	Q366R
H376D	5.3743	5.3743	H371D
R378Q	0.40265	0.40265	R373Q
R378W	5.04376	5.04376	R373W
K381E	0.40265	0.40265	K376E
C387Y	3.63217	3.63217	C382Y
A394V	-0.867853	-0.867853	A389V
F400I	4.63188	4.63188	F395I
F400L	4.63188	4.63188	F395L
D478H	5.3743	5.3743	D473H
E483A	-0.479155	-0.479155	E478A
R520S	3.49425	3.49425	R515S
P523Q	1.9377	1.9377	P518Q
N538Y	5.49056	5.49056	N533Y
R541Q	1.55769	1.55769	R536Q
R541W	6.1988	6.1988	R536W
S552C	6.90571	6.90571	S547C
L560R	2.54123	2.54123	L555R
T564N	5.2958	5.2958	T559N
S569I	2.03848	2.03848	S564I
H585D	7.2073	7.2073	H580D
H585Y	-0.540943	-0.540943	H580Y
P586R	3.59895	3.59895	P581R
V616G	2.59894	2.59894	V611G
P620L	6.17674	6.17674	P615L
Q625R	3.31779	3.31779	Q620R
Y628C	7.25066	7.25066	Y623C
Y628H	0.0317672	0.0317672	Y623H
A629D	8.18665	8.18665	A624D
R635P	5.08332	5.08332	R630P
H656R	7.93179	7.93179	H651R
G657E	2.37583	2.37583	G652E
S662N	2.95385	2.95385	S657N
A666P	4.87943	4.87943	A661P
A699P	3.11244	3.11244	A694P
P705A	6.34214	6.34214	P700A
S706F	3.54275	3.54275	S701F
V718M	0.579482	0.579482	V713M
N737K	4.02742	4.02742	N732K
A738D	8.18665	8.18665	A733D
D751H	4.31548	4.31548	D746H
H758P	13.5127	13.5127	H753P
P764R	3.59895	3.59895	P759R
H765Q	5.59739	5.59739	H760Q
H765R	7.93179	7.93179	H760R
G767R	1.46418	1.46418	G762R
G768R	4.16252	4.16252	G763R
P770S	4.31207	4.31207	P765S
G771C	-0.714524	-0.714524	G766C
G771V	2.93683	2.93683	G766V
P774L	5.26509	5.26509	P769L
H780P	13.8691	13.8691	H775P
H780R	8.28818	8.28818	H775R
H780Y	3.31779	3.31779	H775Y
G811R	4.16252	4.16252	G806R
S813I	3.85384	3.85384	S808I
S813R	9.13967	9.13967	S808R
Y822C	9.62503	9.62503	Y817C
K824E	0.94342	0.94342	K819E
M825V	2.95385	2.95385	M820V
T835K	6.44133	6.44133	T830K
A838V	1.8768	1.8768	A833V
N843D	3.31779	3.31779	N838D
Y844C	9.62503	9.62503	Y839C
M845K	3.11394	3.11394	M840K
M845V	0.579482	0.579482	M840V
A846P	9.28922	9.28922	A841P
A860V	-0.497574	-0.497574	A855V
E867K	0.37071	0.37071	E862K
D871H	7.26361	7.26361	D866H
D885E	5.65219	5.65219	D880E
D885V	5.29483	5.29483	D880V
R889G	5.32291	5.32291	R884G
L890P	8.21217	8.21217	L885P
G894V	3.13031	3.13031	G889V
P898L	5.26509	5.26509	P893L
T899A	0.623702	0.623702	T894A
M900T	2.23361	2.23361	M895T
D922E	2.95385	2.95385	D917E
I938N	4.37129	4.37129	I933N
I938T	1.67295	1.67295	I933T
M952I	0.579482	0.579482	M947I
P954L	5.26509	5.26509	P949L
H955R	4.42945	4.42945	H950R
S962P	1.08925	1.08925	S957P
R967P	1.22458	1.22458	R962P
R971G	2.65116	2.65116	R966G
E984A	-0.681586	-0.681586	E979A
W988R	-0.551753	-0.551753	W983R
R993Q	0.37071	0.37071	R988Q
R993W	5.01182	5.01182	R988W
G999R	4.41126	4.41126	G994R
D1000N	3.31779	3.31779	D995N
H1002Q	3.0067	3.0067	H997Q
C1007W	4.64788	4.64788	C1002W
